# Survival Benefits Outweigh Germline Competition Costs in Kin Chimeras

**DOI:** 10.64898/2026.04.22.720247

**Authors:** R Voskoboynik, C Askren, NG Gordon, D Krishnamurthy, AG Larson, JC Yu, M Kowarsky, T Levy, KJ Ishizuka, KJ Palmeri, T Rolander, NF Neff, AM Detwellier, SR Quake, M Prakash, IL Weissman, A Voskoboynik

## Abstract

Chimerism, the coexistence of genetically distinct cells within an organism, is a widespread phenomenon in nature. In the colonial chordate *Botryllus schlosseri*, fusion between compatible colonies can lead to stem cell competition with a single genotype taking over the gonadal and/or somatic tissue of the chimera. Over five years, we quantified the frequency and consequences of chimeric formation among 809 larvae, assessing the rates of fusion after natural settlement and its long-term impact on colony survival. We found larvae preferentially settle near kin, facilitating high rates of successful fusion. Fusion was concentrated around the first month of life, boosting survival during this period of high mortality. At all timepoints chimerism significantly increased survival relative to naive and rejected colonies and extended overall lifespan. However, fusion triggered intense internal competition: in all cases tested, a single genotype achieved dominance over both germline and somatic tissues within several weeks post-fusion, regardless of initial genotype contribution. We estimate that among kin, the survival benefits of chimerism outweigh the potential costs of germline loss, extending Hamilton’s kin selection framework to colonial marine organisms. In this context, chimerism functions as an adaptive strategy that enhances early survival while enabling selection among competing stem cell lineages.
