## Supplement Data 2 for "Survival Benefits Outweigh Germline Competition Costs in Kin Chimeras"

### Sheet: Sheet2
Array id (associated with the fasta files)	colony name (include subclone no.)	Tissue	Total mapped reads	Properly paired reads	Paired/Total	Paired BHF	Total BHF	vial number (unique Sample id)	Colony name (without subclone no.)	age (days) e.g. 100d	day of birth	sample date	Naive/ chimera	Experimental group	developmental stage A B C D	Date of experiment	chimera fusion date	chimera resorption date	resorbing winner	gonads observed in the colony on sample date testes=T egg=OO embryo=Emb no gonads=NG unknown =UN	Quantity sampled	Condition of colony f=fair good=g poor=p	BHF alleles
Chimera set 01_944 vs SC6ab
HISeq-Sample_944axbyd196-4	944a x BYd196.6-4.122	system	1514791	1501176	0.991012	332	332	Eklyclock4	944axBYd196-6-4	3487	2001-07-23	2011-03-30	naive	naive	A	2011-03-30						f	AD
A1L34-Sample_sc6a-b_system_IL2379-5	Sc6a-b.729	system	2481203	2479050	0.999132	227	227	3355A1L34	Sc6ab	2678	2004-12-15	2012-05-23	naive	naive	A-C					testes embryos	2	fp	DE
2491_chimera_944axbyd196_vs_sc6ab_zooid_stageBtoC	chimera_944a x BYd196.6-4.103_vs_Sc6a-b.716	zooid	32660249	32648522	0.999641	783	783	2491	944axBYd196-6-4vsSc6abchim		12/15/2004 vs 7/23/2001	2011-09-12	chimera	chimera 116 days following fusion	B-C	2011-05-13	2011-05-16	2011-05-30	[944a x BYd196.6]-4.103 win	testes	1	f	AD
2489_chimera_944axbyd196_vs_sc6ab_test_stageBtoC	chimera_944a x BYd196.6-4.103_vs_Sc6a-b.716	test	44705511	44685102	0.999543	137	137	2489	944axBYd196-6-4vsSc6abchim		12/15/2004 vs 7/23/2001	2011-09-12	chimera	chimera 116 days following fusion	B-C	2011-05-13	2011-05-16	2011-05-30	[944a x BYd196.6]-4.103 win	testes	2	f	AD
Chimera set 02_944 vs 5139j
3018_5139jL11HMBYSc6ab35_15_8_rem_of_zooids_StageA1to2	5139jL11HMBYSc6ab35-15.8	zooid	24768582	24761560	0.999716	657	657	3018	5139jL11HMBYSc6ab35-15	664	2010-04-19	2012-02-23	naive	naive	A					testes eggs	4	f	AE
2336_5139jL11HMBYSc6ab_15_9_vs_944axBYd196_6_4_101	5139jL11HMBYSc6ab)15.9?á(vs. (944axBYd196.6)4.101)?á	zooid	16621712	16612798	0.999464	151	151	2336	5139jL11HMBYSc6ab15vs944axBYd196-6chim		4/19/10 vs. 7/23/01	2011-07-25	chimera	chimeras 2 months following fusion	A	2011-05-12	2011-05-16	2011-06-09	[5139jL11HMBYSc6a-b35]15.9 win	testes embryos	1 zooid	f	AE
2341_5139jL11HMBYSc6ab_15_9_vs_944axBYd196_6_4_101	5139jL11HMBYSc6ab)15.9?á(vs. (944axBYd196.6)4.101)?á	test	18154259	18146428	0.999569	283	284	2341	5139jL11HMBYSc6ab15vs944axBYd196-6chim		4/19/10 vs. 7/23/01	2011-07-25	chimera	chimeras 2 months following fusion	A	2011-05-12	2011-05-16	2011-06-09	[5139jL11HMBYSc6a-b35]15.9 win	testes embryos	2 testes	f	AE
Chimera set 03_944 vs L11
HISeq.Sample_bot_cDNA_15	LIIHM9aBYd196-4-15.46	system	21845278	21767240	0.996428	3639	3646	545	LIIHM9aBYd196-4-15	1105	2007-06-18	2010-07-13	naive	naive	A					testes eggs poke		f	AB
2390_chimera_L11HM9abld196_4_15_93_vs_944axbyd196_6_4_zooid_without_test	L11HM9aBYd196-4-15.93 vs 944a x BYd196.6-4.123	zooid	26566084	26517090	0.998156	429	429	2390	L11HM9aBYd196-4-15vs944axBYd196-6-4chim		6/18/07 vs. 7/23/01	2011-08-07	chimera	chimera month and 17 days after fusion	A	2011-06-15	2011-06-20	2011-07-12	LIIHM9aBYd196-4-15 win	testes egg	2 zooid remains	f to fp	AB
2389_chimera_L11HM9abld196_4_15_93_vs_944axbyd196_6_4_test	L11HM9aBYd196-4-15.93 vs 944a x BYd196.6-4.123	test	65273316	65024836	0.996193	181	181	2389	L11HM9aBYd196-4-15vs944axBYd196-6-4Chim		6/18/07 vs. 7/23/01	2011-08-07	chimera	chimera month and 17 days after fusion	A	2011-06-15	2011-06-20	2011-07-12	LIIHM9aBYd196-4-15 win	testes egg	2 testes	f to fp	AB
Chimera set 04_944 vs HM9
Hm9axByd196.6_4_219	Hm9axByd196.6	system	5393544	5391634	0.999646	554	554	AVHm9axByd196-6	Hm9axByd196-6				naive	naive	B				Equal				AD
2662_HM9axBYd196_6_4_202_vs_944axBYd196_6_4_103	944axBYd196.6)4.103 (vs. HM9axBYd196.6)4.202)	zooid	16247732	16240126	0.999532	133	133	2662	HM9axBYd196-6-4vs.944axBYd196-6-4chim	UNvs3678	vs. 7/23/01	2011-10-19	chimera	chimera 5 months following fusion	A	2011-05-11	2011-05-16	6/20/2011 Disconnection	was not resorbed	see no gonads	2 zooids	fair-poor	AD
2596_HM9axBYd196_6_4_202_vs_944axBYd196_6_4_103	HM9axBYd196.6)4.202 ?á(vs. (944axBYd196.6)4.103)	test	2645432	2642852	0.999025	22	22	2587and2596and2662	HM9axBYd196-6-4vs944axBYd196-6-4chim	UNvs3678	vs. 7/23/01	2011-10-11	chimera	chimeras 5 months following fusion	A	2011-05-11	2011-05-16	6/20/2011 Disconnection	was not resorbed	testes	2 testes	fair-poor to poor	AD
Chimera set 05_5432b vs 5423b
2372_5432b1_zooid_naive_stageAtoB	5432b.1	zooid	77162055	77104064	0.999248	504	505	2372	5432b	288	2010-10-16	2011-08-03	naive	naive	A-B					testes egg	2 zooid remains	f	BD
2375_5423b1_zooidsremains_naive_stageC1	5423b.1	zooid remains	63174673	63043352	0.997921	523	523	2375	5423b	287	2010-10-16	2011-08-03	naive	naive	C					testes egg	2	f	DK
2625_chimera_5432b_vs_5423b_test_StageA2	chimera_5432b.3_vs_5423b	test	45812109	45787418	0.999461	134	134	2625	5432bvs5423bchim		2010-10-16	2011-10-12	chimera	chimera 78 days after fusion	A	2011-07-22	2011-07-24	2011-08-31	5432b win	testes	2	f - fp	BD
2627_chimera_5432b_vs_5423b_zooid_StageA2	chimera_5432b.3_vs_5423b	zooid	74393482	74318274	0.998989	269	270	2627	5432bvs5423bchim		2010-10-16	2011-10-12	chimera	chimera 78 days after fusion	A	2011-07-22	2011-07-24	2011-08-31	5432b win	testes	1	f - fp	BD
07_Chimera naturally fused on settlment slides
Chimerism_5600_6640H14_SYS_A1A2_1476d_UN_UN_fp_1315_CAATAGCC	6640H14.3	System	11179859	11179742		88	88	5600	6640H14	1476	2018-10-25	2022-11-09	chimera	natural settlement slide Chimera	A	2017-10-25	2017-11-09			unknown/ no note	System	fair-poor
Chimerism_5616_7206-18-17-16_SYS_UN_130d_CH_UN_fp_UN_GTCCTAAG	7206*-18(+17+16)	System	6711110	11179742		134	134	5616	7206-18-17-16	130	2022-07-16	2022-11-23	chimera	natural settlenment slide multichimera	Unknown	2022-07-14	2022-07-25			unknown/ no note	System	fair-poor
